# Physiological and molecular mechanism of tolerance of two maize genotypes under multiple abiotic stresses

**DOI:** 10.1101/2021.11.11.468230

**Authors:** Suphia Rafique

**Affiliations:** Department of Biotechnology, Faculty of Chemical and Life Sciences, Jamia Hamdard, New Delhi-110062. India

**Keywords:** Multiple stresses, 2-DE, Inbred, Maize, drought x low-N stress, waterlogging x low-N stress, Tolerance vs. Susceptibility, Combined stresses

## Abstract

Abiotic stresses are the major threat to crops regardless of their nature, duration, and frequency, their occurrence either singly, and or combination is deleterious for the plant growth and development. Maize is most important crop largely grown in tropical region in summer rainy season, often face a stress combination of drought and waterlogging. We previously showed under multiple stresses up-regulated leaf proteins of maize plants were involved to enhance the tolerance mechanism of tolerant genotype. Whereas, in susceptible genotypes up-regulated proteins ameliorate to survive the stressful condition. Further to understand the response of roots proteome under multiple stresses was determined using the 2DE technique. The results of the root proteome show the up-regulated proteins of CML49 genotype (tolerant) are involved in enhancing the N content, cell wall remodeling, and acclimatization during the stresses. Up-regulated proteins of CML100 genotype (sensitive) are stressed marker of roots primary and secondary metabolism. However, the root proteome of both genotypes correlates with the leaf proteome (previous). Therefore, the present study and our previous results provide comprehensive insight into the molecular mechanisms of tolerance in multiple abiotic stresses of maize plants.
