## Supplementary material for "Physiological and molecular mechanism of tolerance of two maize genotypes under multiple abiotic stresses": Identified Spots of tolerant and sensitive genotypes by MALDI-TOF

### Sheet: Sheet1
		Table S1: Differentially abundant protein spots identified by MALDI-TOF-MS in maize roots of CML49 and CML100 genotypes in various stress conditions.
															Mass	Score	Expect
		Spot No	Protein Name	Acession Number	Start	End	ppm	Miscleaveg	Observed	Mr (expt)	Mr (Calc)	Matches	Peptides
													K.ADTVPALR.A		18571	59	0.0011
		T/24	Cyanate hydratase	CYNS_MAIZE	51	58	379	0	842.792	841.785	841.466	7	R.LMEAKEVSGK.T+Oxidation (M)
					14	23	271	1	1107.87	1106.86	1106.56		K.VEGADGKDRVVVTFDGK.Y
					129	145	94.88	1	1791.75	1790.92	1790.92		K.TFSGIAAETGLTNVYVAQLLRR.Q
					24	45	165	1	2380.69	2379.68	2379.29		K.YLPYTEQKSEHMMSRPTRK.T
					146	164	494	2	2383.35	2382.34	2381.16		K.EIINEEFGDGIMSAIDFYCSVDKVEGADGK.D
					106	135	381.78	1	3307.23	3306.23	3307.49		R.LMEAKEVSGKTFSGIAAETGLTNVYVAQLLR.R+ Oxidation (M)
					14	44	464.52	2	3311.21	3311.21	3311.74
		T/61	Expansin-B10	EXB10_MAIZE	151	155	351	0	591.469	590.462	590.255	7	K.GEEEK.L		29836	44	0.034
					243	250	391	0	806.74	805.733	805.418		R.LTTEGGTK.S
					177	183	325	0	873.766	872.759	872.476		K.VTFHLEK.G
					229	236	314	1	930.817	929.81	929.518		R.KDSDKPLK.G
					14	27	142	0	1516.12	1515.12	1514.9		R.AQVAMVVALVFLVR.G
					1	13	212	1	1601.08	1600.07	1599.73		MAVNVRTMWSSMR.A+ Oxidation (M)
					251	270	64.7	1	2227.25	2226.24	2226.1		K.SVYDDVIPANWKANTAYTAK
		T/223	tRNA (guanine-N(7)-)-	TRMB_MAIZE	130	134	343	0	580.475	579.468	579.269	5	R.TNSMK.Y		29215	50	0.0075
			methyltransferase		161	164	256	1	582.471	581.463	581.315		K.NHRR.R
					111	115	278	0	585.571	584.564	584.401		R.ILALR.G
					143	158	278	1	1967.59	1966.58	1966.02		K.AQLTKMFFLFPDPHFK.E
					116	134	24.9	1	2051.05	2050.04	2049.99		R.GANPGQYDNISVVRTNSMK.Y
		S/79	Caffeic acid 3-O	COMT1_MAIZE	103	106	220	1	623.463	622.456	622.319	4	R.YERR.Y		39884	47	0.017
			methyltransferase		332	337	478	1	899.866	898.859	898.43		R.YEREFR.E
					85	93	483	0	1036.08	1035.08	1034.58		R.LLASYDVVR.C
					176	190	309	1	1716.38	1715.37	1715.9		R.VFNEGMKNHSVIITK.K
		S/95	Alcohol	ADH1_MAIZE	301	305	337	0	609.493	608.486	608.281	6	K.DAEFK.T		41696	43	0.036
			dehydrogenase 1		118	122	317	0	618.516	617.509	617.313		R.INTDR.G
					58	65	396	0	901.845	900.838	900.482		K.GQTPVFPR.I
					319	328	385	0	1187.06	1186.05	1185.59		K.GTFFGNYKPR.T
					222	236	308	1	1716.44	1715.43	1714.9		R.IIGVDLNPSRFEEAR.K
					195	215	208	0	1874.4	1873.39	1873.01		K.GSTVAVFGLGAVGLAAAEGAR.I
		S/117	Sucrose-phosphate	SPSA_MAIZE	429	432	414	0	582.511	581.504	581.263	11	R.YMPR.M + Oxidation (M)		119298	58	0.0013
			synthase		1008	1012	166	0	587.485	586.477	586.38		K.TVIVR.G
					974	978	441	0	637.648	636.64	636.36		R.YLSVR.W
					576	581	340	1	677.631	676.624	676.394		R.LAAKMK.G + Oxidation (M)
					1051	1059	409.06	1	1046.14	1045.13	1045.56		K.ADEIMRALK.Q
					213	222	252.83	0	1158.22	1157.21	1157.5		K.AMSMMPGVYR.V + Oxidation (M)
					471	481	165.92	0	1316.43	1315.42	1315.64		K.SMPPIWAEVMR.F
					959	973	245.24	1	1650.6	1649.59	1649.99		R.LQVVPLLASRSQALR.Y
					125	140	112	1	1792.02	1791.02	1790.82		R.REATEDLAEDLSEGEK.G
					157	172	171	1	1972.26	1971.25	1970.91		K.FQRNFSDLTVWSDDNK.E
					176	196	188.11	`1	2383.86	2382.86	2383.3		K.LYIVLISVHGLVRGENMELGR.D + Oxidation (M)
